# Robustness of the inference of the distribution of fitness effects to selective sweeps

**DOI:** 10.64898/2026.10.25.761705

**Authors:** Emma E. Wade, Kirk E. Lohmueller

**Affiliations:** Bioinformatics Interdepartmental Program, University of California, Los Angeles; Department of Ecology and Evolutionary Biology, University of California, Los Angeles; Department of Human Genetics, University of California, Los Angeles

## Abstract

The distribution of fitness effects (DFE) describes the proportion of new mutations with certain selective strengths. It is a crucial quantity for the study of complex disease and evolutionary genetics. Population genetics approaches infer the DFE using the site frequency spectrum (SFS), which summarizes allele frequencies within a sample. These approaches first fit a demographic model to an SFS of putatively neutral sites, then infer the DFE from an SFS of selected sites conditional on that demographic model. This approach assumes that sites are independent and that population size changes affect selected and neutral sites equally. Selective sweeps may violate these assumptions. As a beneficial mutation rises in frequency, nearby sites hitchhike alongside the beneficial mutation. This distortion might differ between neutral and selected sites.. Here, we evaluate the performance of the DFE inference method, fit∂*a*∂*i*, in the presence of selective sweeps. We simulate genomic segments containing neutral and deleterious mutations drawn from a known DFE under varying selective sweep conditions, and test whether fit∂*a*∂*i* can recover the true DFE with a flexible demographic model. When SFS are sampled immediately after fixation of a beneficial mutation, the demographic models absorb the sweep’s effect as a population expansion, and the DFE is recovered relatively well. Performance declines at lower recombination rates and when using the unfolded SFS, leading to an overestimation of the strength of purifying selection. We then model recurrent selective sweeps at rates consistent with human polymorphism and divergence data. The demographic model captures these distortions, and the DFE is unbiased. Our results suggest that DFE inferences are unlikely to be substantially biased by selective sweeps, but that future studies should consider using the folded SFS and excluding regions of low recombination rate.
