## Supplementary Tables for "Robustness of the inference of the distribution of fitness effects to selective sweeps"

### Sheet: TableS1_simulation_parameters
category	parameter	value	notes
Population	Population size (N)	10,000 diploids, constant	Wright-Fisher (SLiM)
Population	Burn-in	100,000 generations (10N)
Genome	Chromosome length	10 Mb	22 independent segments per replicate; 20 replicates per condition
Genome	Mutation rate (mu)	1.5e-8 per bp per generation	exons and introns only
Genome	Recombination rate (r)	1e-8 or 1e-9 per bp per generation	uniform
Genome	Intergenic gap	Uniform(500, 50,000) bp	no mutations
Genome	Exon length	lognormal(log 50, log 2) + 1 bp	30.2% synonymous, 69.8% nonsynonymous
Genome	Intron length	lognormal(log 100, log 1.5) + 10 bp	neutral
Genome	Introns per gene	1 + geometric, continue with probability 0.8	mean 5 introns, 6 exons
Selection	Nonsynonymous DFE	gamma, mean s = -0.01314833, shape = 0.186	Kim et al. 2017
Selection	Dominance (h)	0.5	all mutation types
Single sweep	Beneficial s	0.01, 0.05 (0 = neutral control)	one mutation at the chromosome centre
Single sweep	Introduction	generation 100,000, random haplosome	restarted from the saved state if lost
Single sweep	Sampling time	at fixation (neutral control: 2,400 generations after introduction)
Recurrent sweeps	Beneficial s (p = proportion of nonsynonymous mutations)	0.00032 (p = 0.003125); 0.001 (p = 0.001); 0.0032 (p = 0.0003125); 0.01 (p = 0.0001); 0.05 (p = 2e-05)	p x s = 1e-6
Recurrent sweeps	Sampling time	generation 102,400
Sampling	Sample size	n = 100, 1000 haploid genomes
Sampling	SFS windows	+/- 1, 3, 5 Mb around the centre (single sweep); whole chromosome (recurrent)
Sampling	Rare-variant excess	1 - pi / theta_W from the folded n = 100 SFS; +/- 1 Mb (single sweep), whole chromosome (recurrent)	synonymous and nonsynonymous separately
Inference	Demography	dadi two-epoch and three-epoch on the synonymous SFS	Poisson likelihood; grid 1200/1600/2000
Inference	DFE	fitdadi gamma DFE on the nonsynonymous SFS, conditioned on the fitted demography	ns_s_ratio from exact exon/intron bp per window; s converted to SLiM units (x 2)

### Sheet: TableS2_rare_excess
class	kind	ben_s	benfrac	rec	window_mb	reps	median_rare_excess	q25	q75
nonsyn	neutral	0		1e-08	1	20	0.197	0.185	0.236
nonsyn	neutral	0		1e-08	5	20	0.206	0.194	0.219
nonsyn	neutral	0		1e-09	1	20	0.217	0.206	0.245
nonsyn	neutral	0		1e-09	5	20	0.219	0.21	0.235
nonsyn	recurrent	0.00032	0.003125	1e-08	5	20	0.205	0.198	0.215
nonsyn	recurrent	0.001	0.001	1e-08	5	20	0.211	0.202	0.217
nonsyn	recurrent	0.0032	0.0003125	1e-08	5	20	0.213	0.198	0.222
nonsyn	recurrent	0.01	0.0001	1e-08	5	20	0.213	0.202	0.225
nonsyn	recurrent	0.05	2e-05	1e-08	5	20	0.219	0.212	0.231
nonsyn	recurrent	0.00032	0.003125	1e-09	5	20	0.231	0.227	0.241
nonsyn	recurrent	0.001	0.001	1e-09	5	20	0.231	0.223	0.238
nonsyn	recurrent	0.0032	0.0003125	1e-09	5	20	0.239	0.22	0.248
nonsyn	recurrent	0.01	0.0001	1e-09	5	20	0.253	0.232	0.264
nonsyn	recurrent	0.05	2e-05	1e-09	5	20	0.278	0.271	0.29
nonsyn	sweep	0.01		1e-08	1	20	0.214	0.199	0.233
nonsyn	sweep	0.05		1e-08	1	20	0.233	0.215	0.248
nonsyn	sweep	0.01		1e-09	1	20	0.415	0.383	0.423
nonsyn	sweep	0.05		1e-09	1	20	0.609	0.567	0.629
syn	neutral	0		1e-08	1	20	0.00401	-0.00553	0.0162
syn	neutral	0		1e-08	5	20	0.00499	0.00217	0.0106
syn	neutral	0		1e-09	1	20	0.0283	0.0123	0.0428
syn	neutral	0		1e-09	5	20	0.028	0.0201	0.0309
syn	recurrent	0.00032	0.003125	1e-08	5	20	0.00429	0.00223	0.00907
syn	recurrent	0.001	0.001	1e-08	5	20	0.00835	0.00659	0.0121
syn	recurrent	0.0032	0.0003125	1e-08	5	20	0.00716	0.00411	0.0142
syn	recurrent	0.01	0.0001	1e-08	5	20	0.0116	0.00829	0.0157
syn	recurrent	0.05	2e-05	1e-08	5	20	0.0206	0.0108	0.0264
syn	recurrent	0.00032	0.003125	1e-09	5	20	0.0277	0.0232	0.0355
syn	recurrent	0.001	0.001	1e-09	5	20	0.0342	0.0284	0.0422
syn	recurrent	0.0032	0.0003125	1e-09	5	20	0.0438	0.0344	0.0504
syn	recurrent	0.01	0.0001	1e-09	5	20	0.0553	0.0441	0.0666
syn	recurrent	0.05	2e-05	1e-09	5	20	0.0897	0.0773	0.104
syn	sweep	0.01		1e-08	1	20	0.0259	0.0115	0.0411
syn	sweep	0.05		1e-08	1	20	0.0652	0.0562	0.0683
syn	sweep	0.01		1e-09	1	20	0.274	0.251	0.299
syn	sweep	0.05		1e-09	1	20	0.533	0.495	0.562

### Sheet: TableS3_neutral_syn_sfs_vs_snm
rec	window	replicates	median_syn_snps	singletons_observed	singletons_snm	singletons_obs_over_snm	replicates_above_snm	wilcoxon_p_singletons	maf_le_5pct_obs_over_snm	maf_gt_20pct_obs_over_snm
1e-08	+/- 1 Mb	20	3598	0.199	0.195	1.02	15	0.019	1	0.995
1e-09	+/- 1 Mb	20	3372	0.206	0.195	1.06	19	9.5e-06	1.03	0.965
1e-08	+/- 3 Mb	20	10782	0.198	0.195	1.02	14	0.0049	1	0.997
1e-09	+/- 3 Mb	20	10126	0.205	0.195	1.05	20	1.9e-06	1.03	0.966
1e-08	+/- 5 Mb	20	17986	0.197	0.195	1.01	13	0.033	1	0.992
1e-09	+/- 5 Mb	20	16916	0.206	0.195	1.06	20	1.9e-06	1.03	0.963

### Sheet: TableS4_nu_by_choice
fold	n	d	model	kind	ben_s	benfrac	rec	fits	median_nu	q25	q75
folded	100	1	three_epoch	neutral	0		1e-08	20	1.12	0.986	1.33
folded	100	1	three_epoch	neutral	0		1e-09	20	1.11	1.06	1.25
folded	100	1	three_epoch	sweep	0.01		1e-08	20	1.15	1.07	1.2
folded	100	1	three_epoch	sweep	0.05		1e-08	20	1.25	1.2	1.36
folded	100	1	three_epoch	sweep	0.01		1e-09	20	2.85	2.62	3.35
folded	100	1	three_epoch	sweep	0.05		1e-09	20	11.7	10.1	14.7
folded	100	3	three_epoch	neutral	0		1e-08	20	1.05	1.04	1.21
folded	100	3	three_epoch	neutral	0		1e-09	20	1.15	1.11	1.24
folded	100	3	three_epoch	sweep	0.01		1e-08	20	1.03	1.01	1.12
folded	100	3	three_epoch	sweep	0.05		1e-08	20	1.09	1.04	1.16
folded	100	3	three_epoch	sweep	0.01		1e-09	20	1.5	1.45	1.68
folded	100	3	three_epoch	sweep	0.05		1e-09	20	3.22	2.86	3.47
folded	100	5	three_epoch	neutral	0		1e-08	20	1.03	1	1.05
folded	100	5	three_epoch	neutral	0		1e-09	20	1.13	1.1	1.29
folded	100	5	three_epoch	recurrent	0.00032	0.003125	1e-08	20	1.03	0.999	1.06
folded	100	5	three_epoch	recurrent	0.001	0.001	1e-08	20	1.06	1.01	1.09
folded	100	5	three_epoch	recurrent	0.0032	0.0003125	1e-08	20	1.04	1.02	1.09
folded	100	5	three_epoch	recurrent	0.01	0.0001	1e-08	20	1.05	1.03	1.13
folded	100	5	three_epoch	recurrent	0.05	2e-05	1e-08	20	1.08	1.05	1.11
folded	100	5	three_epoch	recurrent	0.00032	0.003125	1e-09	20	1.11	1.07	1.14
folded	100	5	three_epoch	recurrent	0.001	0.001	1e-09	20	1.16	1.1	1.2
folded	100	5	three_epoch	recurrent	0.0032	0.0003125	1e-09	20	1.18	1.12	1.2
folded	100	5	three_epoch	recurrent	0.01	0.0001	1e-09	20	1.23	1.19	1.3
folded	100	5	three_epoch	recurrent	0.05	2e-05	1e-09	20	1.38	1.3	1.45
folded	100	5	three_epoch	sweep	0.01		1e-08	20	1.05	1.03	1.08
folded	100	5	three_epoch	sweep	0.05		1e-08	20	1.06	1.03	1.12
folded	100	5	three_epoch	sweep	0.01		1e-09	20	1.38	1.31	1.47
folded	100	5	three_epoch	sweep	0.05		1e-09	20	2.1	1.89	2.19
folded	1000	1	three_epoch	neutral	0		1e-08	20	1.06	1.03	1.14
folded	1000	1	three_epoch	neutral	0		1e-09	20	1.19	1.09	1.25
folded	1000	1	three_epoch	sweep	0.01		1e-08	20	1.16	1.06	1.2
folded	1000	1	three_epoch	sweep	0.05		1e-08	20	1.41	1.37	1.45
folded	1000	1	three_epoch	sweep	0.01		1e-09	20	2.93	2.52	3.4
folded	1000	1	three_epoch	sweep	0.05		1e-09	20	10.1	8.13	13.1
unfolded	100	1	three_epoch	neutral	0		1e-08	20	1.06	0.986	1.29
unfolded	100	1	three_epoch	neutral	0		1e-09	20	1.14	1.07	1.37
unfolded	100	1	three_epoch	sweep	0.01		1e-08	20	1.08	0.995	1.13
unfolded	100	1	three_epoch	sweep	0.05		1e-08	20	1.05	0.82	1.12
unfolded	100	1	three_epoch	sweep	0.01		1e-09	20	1.72	1.3	1.97
unfolded	100	1	three_epoch	sweep	0.05		1e-09	20	2.39	1.87	3.3
folded	100	1	two_epoch	neutral	0		1e-08	20	1.09	0.978	1.25
folded	100	1	two_epoch	neutral	0		1e-09	20	1.19	1.08	1.28
folded	100	1	two_epoch	sweep	0.01		1e-08	20	1.17	1.14	1.22
folded	100	1	two_epoch	sweep	0.05		1e-08	20	1.3	1.23	1.35
folded	100	1	two_epoch	sweep	0.01		1e-09	20	2.88	2.5	3.87
folded	100	1	two_epoch	sweep	0.05		1e-09	20	14.5	9.42	19
folded	100	3	two_epoch	neutral	0		1e-08	20	1.08	1	1.13
folded	100	3	two_epoch	neutral	0		1e-09	20	1.16	1.11	1.21
folded	100	3	two_epoch	sweep	0.01		1e-08	20	1.11	1.03	1.32
folded	100	3	two_epoch	sweep	0.05		1e-08	20	1.09	1.05	1.14
folded	100	3	two_epoch	sweep	0.01		1e-09	20	1.45	1.4	1.55
folded	100	3	two_epoch	sweep	0.05		1e-09	20	3.53	2.93	4.26
folded	100	5	two_epoch	neutral	0		1e-08	20	1.03	1	1.05
folded	100	5	two_epoch	neutral	0		1e-09	20	1.12	1.1	1.24
folded	100	5	two_epoch	recurrent	0.00032	0.003125	1e-08	20	1.03	0.988	1.05
folded	100	5	two_epoch	recurrent	0.001	0.001	1e-08	20	1.07	1.04	1.09
folded	100	5	two_epoch	recurrent	0.0032	0.0003125	1e-08	20	1.07	1.03	1.1
folded	100	5	two_epoch	recurrent	0.01	0.0001	1e-08	20	1.06	1.03	1.12
folded	100	5	two_epoch	recurrent	0.05	2e-05	1e-08	20	1.09	1.06	1.12
folded	100	5	two_epoch	recurrent	0.00032	0.003125	1e-09	20	1.14	1.09	1.17
folded	100	5	two_epoch	recurrent	0.001	0.001	1e-09	20	1.16	1.12	1.17
folded	100	5	two_epoch	recurrent	0.0032	0.0003125	1e-09	20	1.17	1.13	1.2
folded	100	5	two_epoch	recurrent	0.01	0.0001	1e-09	20	1.27	1.22	1.31
folded	100	5	two_epoch	recurrent	0.05	2e-05	1e-09	20	1.37	1.32	1.49
folded	100	5	two_epoch	sweep	0.01		1e-08	20	1.06	1.04	1.11
folded	100	5	two_epoch	sweep	0.05		1e-08	20	1.08	1.03	1.15
folded	100	5	two_epoch	sweep	0.01		1e-09	20	1.31	1.27	1.37
folded	100	5	two_epoch	sweep	0.05		1e-09	20	1.94	1.82	2.05
folded	1000	1	two_epoch	neutral	0		1e-08	20	1.08	1.04	1.2
folded	1000	1	two_epoch	neutral	0		1e-09	20	1.16	1.11	1.2
folded	1000	1	two_epoch	sweep	0.01		1e-08	20	1.15	1.11	1.2
folded	1000	1	two_epoch	sweep	0.05		1e-08	20	1.34	1.3	1.36
folded	1000	1	two_epoch	sweep	0.01		1e-09	20	2.97	2.48	4.16
folded	1000	1	two_epoch	sweep	0.05		1e-09	20	14	9.28	19.5
unfolded	100	1	two_epoch	neutral	0		1e-08	20	1.1	1.01	1.22
unfolded	100	1	two_epoch	neutral	0		1e-09	20	1.22	1.15	1.39
unfolded	100	1	two_epoch	sweep	0.01		1e-08	20	1.14	1.11	1.23
unfolded	100	1	two_epoch	sweep	0.05		1e-08	20	1.4	1.26	1.85
unfolded	100	1	two_epoch	sweep	0.01		1e-09	20	2.05	1.96	2.25
unfolded	100	1	two_epoch	sweep	0.05		1e-09	20	4.2	3.73	4.54

### Sheet: TableS5_syn_residuals
sweep_s	rec_f	freq_bin	median_resid	q25	q75
s = 0 (neutral)	r = 1e-8	0%-1%	0.0329	-0.221	0.43
s = 0 (neutral)	r = 1e-8	1%-2%	-0.2	-0.641	0.269
s = 0 (neutral)	r = 1e-8	2%-5%	-0.0629	-0.525	0.338
s = 0 (neutral)	r = 1e-8	5%-10%	-0.321	-0.744	0.515
s = 0 (neutral)	r = 1e-8	10%-20%	0.249	-0.386	1.11
s = 0 (neutral)	r = 1e-8	20%-35%	0.166	-0.245	1.08
s = 0 (neutral)	r = 1e-8	35%-50%	-0.0579	-0.877	0.573
s = 0.01	r = 1e-8	0%-1%	-0.085	-0.365	0.0101
s = 0.01	r = 1e-8	1%-2%	0.0313	-0.29	0.463
s = 0.01	r = 1e-8	2%-5%	0.278	-0.498	0.608
s = 0.01	r = 1e-8	5%-10%	-0.449	-1.55	0.467
s = 0.01	r = 1e-8	10%-20%	0.239	-0.121	1.01
s = 0.01	r = 1e-8	20%-35%	-0.358	-0.589	0.249
s = 0.01	r = 1e-8	35%-50%	0.368	-0.543	1.32
s = 0.05	r = 1e-8	0%-1%	-0.0489	-0.22	0.118
s = 0.05	r = 1e-8	1%-2%	-0.132	-0.675	0.509
s = 0.05	r = 1e-8	2%-5%	-0.128	-0.549	0.732
s = 0.05	r = 1e-8	5%-10%	0.166	-0.314	0.536
s = 0.05	r = 1e-8	10%-20%	0.338	-0.461	1.05
s = 0.05	r = 1e-8	20%-35%	-0.559	-0.83	0.255
s = 0.05	r = 1e-8	35%-50%	0.287	-0.886	0.837
s = 0 (neutral)	r = 1e-9	0%-1%	-0.00672	-0.299	0.201
s = 0 (neutral)	r = 1e-9	1%-2%	-0.228	-0.817	0.591
s = 0 (neutral)	r = 1e-9	2%-5%	-0.032	-0.715	0.646
s = 0 (neutral)	r = 1e-9	5%-10%	0.0387	-0.243	0.66
s = 0 (neutral)	r = 1e-9	10%-20%	0.0786	-0.782	0.578
s = 0 (neutral)	r = 1e-9	20%-35%	0.0866	-0.471	1.07
s = 0 (neutral)	r = 1e-9	35%-50%	0.143	-1.06	0.795
s = 0.01	r = 1e-9	0%-1%	0.709	0.0643	1.05
s = 0.01	r = 1e-9	1%-2%	-0.294	-1.22	0.766
s = 0.01	r = 1e-9	2%-5%	-1.14	-1.52	-0.502
s = 0.01	r = 1e-9	5%-10%	0.0804	-0.459	1.11
s = 0.01	r = 1e-9	10%-20%	0.863	-0.987	1.69
s = 0.01	r = 1e-9	20%-35%	-0.104	-0.981	1.4
s = 0.01	r = 1e-9	35%-50%	-0.465	-1.64	0.224
s = 0.05	r = 1e-9	0%-1%	1.42	0.611	1.88
s = 0.05	r = 1e-9	1%-2%	-0.779	-1.21	-0.162
s = 0.05	r = 1e-9	2%-5%	-1.57	-2.61	-0.871
s = 0.05	r = 1e-9	5%-10%	0.505	-0.362	1.45
s = 0.05	r = 1e-9	10%-20%	-0.325	-1.33	1.32
s = 0.05	r = 1e-9	20%-35%	1.46	1.04	1.8
s = 0.05	r = 1e-9	35%-50%	-1.53	-2.39	-0.446

### Sheet: TableS6_lrt_two_vs_three_epoch
window	ben_s	rec	replicates	median_delta_ll	not_converged	p_lt_0.05
+/- 1 Mb	0	1e-08	20	0.654	0	2
+/- 1 Mb	0.01	1e-08	20	0.259	2	0
+/- 1 Mb	0.05	1e-08	20	0.161	3	0
+/- 1 Mb	0	1e-09	20	0.39	2	0
+/- 1 Mb	0.01	1e-09	20	0.19	8	1
+/- 1 Mb	0.05	1e-09	20	0.686	8	7
+/- 3 Mb	0	1e-08	20	0.433	0	0
+/- 3 Mb	0.01	1e-08	20	0.347	2	0
+/- 3 Mb	0.05	1e-08	20	0.105	4	0
+/- 3 Mb	0	1e-09	20	0.197	2	0
+/- 3 Mb	0.01	1e-09	20	0.513	3	3
+/- 3 Mb	0.05	1e-09	20	-1.34	14	4
+/- 5 Mb	0	1e-08	20	0.812	1	1
+/- 5 Mb	0.01	1e-08	20	0.222	0	0
+/- 5 Mb	0.05	1e-08	20	0.249	2	0
+/- 5 Mb	0	1e-09	20	0.131	5	1
+/- 5 Mb	0.01	1e-09	20	0.494	4	2
+/- 5 Mb	0.05	1e-09	20	1.49	9	8

### Sheet: TableS7_dfe_by_condition
source	median_shape	nearly_neutral_0_1e-5	bin2_1e-5_1e-4	bin3_1e-4_1e-3	bin4_1e-3_1e-2	strongly_deleterious_gt_1e-2	fold	n	d	model	kind	ben_s	benfrac	rec	fits	median_mean_s_slim
truth (Kim et al. 2017)	0.186	0.209	0.111	0.17	0.248	0.262
202610	0.182	0.216	0.113	0.174	0.249	0.245	folded	100	1	three_epoch	neutral	0		1e-08	20	0.0114
202610	0.172	0.214	0.106	0.158	0.228	0.288	folded	100	1	three_epoch	sweep	0.01		1e-08	20	0.0184
202610	0.157	0.226	0.095	0.137	0.194	0.354	folded	100	1	three_epoch	sweep	0.05		1e-08	20	0.0405
202610	0.186	0.203	0.109	0.159	0.233	0.273	folded	100	1	three_epoch	neutral	0		1e-09	20	0.0158
202610	0.207	0.184	0.105	0.169	0.262	0.289	folded	100	1	three_epoch	sweep	0.01		1e-09	20	0.015
202610	0.181	0.176	0.087	0.138	0.206	0.385	folded	100	1	three_epoch	sweep	0.05		1e-09	20	0.0392
202610	0.182	0.216	0.112	0.173	0.247	0.252	folded	100	1	two_epoch	neutral	0		1e-08	20	0.0122
202610	0.172	0.22	0.104	0.153	0.218	0.301	folded	100	1	two_epoch	sweep	0.01		1e-08	20	0.0211
202610	0.156	0.227	0.095	0.137	0.194	0.355	folded	100	1	two_epoch	sweep	0.05		1e-08	20	0.0396
202610	0.183	0.204	0.108	0.158	0.232	0.279	folded	100	1	two_epoch	neutral	0		1e-09	20	0.0165
202610	0.198	0.181	0.105	0.166	0.252	0.297	folded	100	1	two_epoch	sweep	0.01		1e-09	20	0.0169
202610	0.192	0.173	0.089	0.145	0.215	0.37	folded	100	1	two_epoch	sweep	0.05		1e-09	20	0.032
202610	0.186	0.208	0.112	0.168	0.245	0.257	folded	100	3	three_epoch	neutral	0		1e-08	20	0.0132
202610	0.19	0.206	0.111	0.171	0.251	0.263	folded	100	3	three_epoch	sweep	0.01		1e-08	20	0.0129
202610	0.171	0.214	0.104	0.152	0.22	0.303	folded	100	3	three_epoch	sweep	0.05		1e-08	20	0.0217
202610	0.176	0.216	0.109	0.163	0.234	0.274	folded	100	3	three_epoch	neutral	0		1e-09	20	0.0156
202610	0.184	0.204	0.106	0.16	0.235	0.293	folded	100	3	three_epoch	sweep	0.01		1e-09	20	0.0175
202610	0.209	0.156	0.098	0.155	0.242	0.34	folded	100	3	three_epoch	sweep	0.05		1e-09	20	0.0231
202610	0.183	0.207	0.111	0.166	0.239	0.263	folded	100	3	two_epoch	neutral	0		1e-08	20	0.0137
202610	0.186	0.208	0.111	0.169	0.246	0.267	folded	100	3	two_epoch	sweep	0.01		1e-08	20	0.0137
202610	0.171	0.214	0.103	0.152	0.219	0.304	folded	100	3	two_epoch	sweep	0.05		1e-08	20	0.0225
202610	0.176	0.216	0.109	0.162	0.232	0.276	folded	100	3	two_epoch	neutral	0		1e-09	20	0.0163
202610	0.184	0.204	0.106	0.161	0.235	0.294	folded	100	3	two_epoch	sweep	0.01		1e-09	20	0.0171
202610	0.203	0.163	0.097	0.156	0.238	0.345	folded	100	3	two_epoch	sweep	0.05		1e-09	20	0.0224
202610	0.18	0.215	0.111	0.168	0.241	0.263	folded	100	5	three_epoch	neutral	0		1e-08	20	0.0135
202610	0.192	0.2	0.112	0.174	0.255	0.257	folded	100	5	three_epoch	sweep	0.01		1e-08	20	0.0121
202610	0.173	0.213	0.106	0.157	0.226	0.293	folded	100	5	three_epoch	sweep	0.05		1e-08	20	0.0187
202610	0.179	0.213	0.109	0.165	0.238	0.274	folded	100	5	three_epoch	neutral	0		1e-09	20	0.0147
202610	0.183	0.208	0.107	0.162	0.237	0.285	folded	100	5	three_epoch	sweep	0.01		1e-09	20	0.0164
202610	0.17	0.202	0.096	0.144	0.208	0.359	folded	100	5	three_epoch	sweep	0.05		1e-09	20	0.0314
202610	0.18	0.214	0.111	0.168	0.242	0.263	folded	100	5	two_epoch	neutral	0		1e-08	20	0.0135
202610	0.192	0.202	0.112	0.174	0.256	0.259	folded	100	5	two_epoch	sweep	0.01		1e-08	20	0.0122
202610	0.175	0.214	0.106	0.16	0.231	0.29	folded	100	5	two_epoch	sweep	0.05		1e-08	20	0.0177
202610	0.179	0.214	0.11	0.165	0.238	0.273	folded	100	5	two_epoch	neutral	0		1e-09	20	0.0147
202610	0.184	0.204	0.108	0.165	0.242	0.282	folded	100	5	two_epoch	sweep	0.01		1e-09	20	0.0159
202610	0.176	0.196	0.097	0.147	0.215	0.35	folded	100	5	two_epoch	sweep	0.05		1e-09	20	0.0276
202610	0.183	0.216	0.112	0.172	0.249	0.257	folded	1000	1	three_epoch	neutral	0		1e-08	20	0.0121
202610	0.177	0.209	0.105	0.161	0.233	0.298	folded	1000	1	three_epoch	sweep	0.01		1e-08	20	0.0177
202610	0.182	0.208	0.103	0.159	0.233	0.308	folded	1000	1	three_epoch	sweep	0.05		1e-08	20	0.019
202610	0.178	0.215	0.106	0.161	0.235	0.291	folded	1000	1	three_epoch	neutral	0		1e-09	20	0.017
202610	0.22	0.163	0.107	0.175	0.273	0.278	folded	1000	1	three_epoch	sweep	0.01		1e-09	20	0.0131
202610	0.261	0.124	0.091	0.167	0.301	0.339	folded	1000	1	three_epoch	sweep	0.05		1e-09	20	0.0151
202610	0.182	0.216	0.111	0.168	0.244	0.265	folded	1000	1	two_epoch	neutral	0		1e-08	20	0.0135
202610	0.177	0.21	0.104	0.158	0.231	0.304	folded	1000	1	two_epoch	sweep	0.01		1e-08	20	0.0185
202610	0.185	0.206	0.103	0.16	0.235	0.307	folded	1000	1	two_epoch	sweep	0.05		1e-08	20	0.0187
202610	0.178	0.212	0.106	0.161	0.235	0.289	folded	1000	1	two_epoch	neutral	0		1e-09	20	0.0176
202610	0.218	0.164	0.107	0.178	0.278	0.275	folded	1000	1	two_epoch	sweep	0.01		1e-09	20	0.0126
202610	0.266	0.113	0.092	0.17	0.292	0.334	folded	1000	1	two_epoch	sweep	0.05		1e-09	20	0.0152
202610	0.18	0.21	0.11	0.167	0.239	0.271	folded	1000	3	three_epoch	neutral	0		1e-08	20	0.0141
202610	0.182	0.212	0.11	0.166	0.241	0.273	folded	1000	3	three_epoch	sweep	0.01		1e-08	20	0.0148
202610	0.182	0.205	0.107	0.163	0.235	0.285	folded	1000	3	three_epoch	sweep	0.05		1e-08	20	0.0159
202610	0.175	0.22	0.109	0.161	0.231	0.276	folded	1000	3	three_epoch	neutral	0		1e-09	20	0.0163
202610	0.184	0.199	0.107	0.163	0.24	0.29	folded	1000	3	three_epoch	sweep	0.01		1e-09	20	0.0169
202610	0.224	0.144	0.099	0.166	0.266	0.315	folded	1000	3	three_epoch	sweep	0.05		1e-09	20	0.017
202610	0.183	0.21	0.11	0.167	0.242	0.269	folded	1000	3	two_epoch	neutral	0		1e-08	20	0.0141
202610	0.182	0.213	0.11	0.166	0.241	0.27	folded	1000	3	two_epoch	sweep	0.01		1e-08	20	0.0145
202610	0.183	0.202	0.107	0.163	0.237	0.284	folded	1000	3	two_epoch	sweep	0.05		1e-08	20	0.0157
202610	0.181	0.214	0.11	0.165	0.239	0.269	folded	1000	3	two_epoch	neutral	0		1e-09	20	0.015
202610	0.186	0.197	0.107	0.163	0.242	0.289	folded	1000	3	two_epoch	sweep	0.01		1e-09	20	0.0165
202610	0.236	0.141	0.099	0.171	0.276	0.31	folded	1000	3	two_epoch	sweep	0.05		1e-09	20	0.0153
202610	0.18	0.212	0.11	0.165	0.238	0.269	folded	1000	5	three_epoch	neutral	0		1e-08	20	0.0145
202610	0.179	0.214	0.109	0.164	0.237	0.276	folded	1000	5	three_epoch	sweep	0.01		1e-08	20	0.0151
202610	0.181	0.21	0.108	0.163	0.236	0.283	folded	1000	5	three_epoch	sweep	0.05		1e-08	20	0.0163
202610	0.182	0.21	0.11	0.167	0.242	0.271	folded	1000	5	three_epoch	neutral	0		1e-09	20	0.0143
202610	0.186	0.201	0.108	0.165	0.242	0.282	folded	1000	5	three_epoch	sweep	0.01		1e-09	20	0.0154
202610	0.197	0.18	0.101	0.159	0.243	0.321	folded	1000	5	three_epoch	sweep	0.05		1e-09	20	0.0193
202610	0.181	0.213	0.11	0.166	0.241	0.268	folded	1000	5	two_epoch	neutral	0		1e-08	20	0.0142
202610	0.18	0.213	0.109	0.165	0.238	0.276	folded	1000	5	two_epoch	sweep	0.01		1e-08	20	0.0149
202610	0.182	0.209	0.108	0.163	0.238	0.285	folded	1000	5	two_epoch	sweep	0.05		1e-08	20	0.0164
202610	0.183	0.21	0.11	0.167	0.243	0.268	folded	1000	5	two_epoch	neutral	0		1e-09	20	0.0141
202610	0.186	0.2	0.108	0.165	0.242	0.28	folded	1000	5	two_epoch	sweep	0.01		1e-09	20	0.0149
202610	0.202	0.171	0.101	0.161	0.246	0.319	folded	1000	5	two_epoch	sweep	0.05		1e-09	20	0.0187
202610	0.187	0.211	0.113	0.176	0.257	0.25	unfolded	100	1	three_epoch	neutral	0		1e-08	20	0.0115
202610	0.165	0.224	0.105	0.151	0.212	0.297	unfolded	100	1	three_epoch	sweep	0.01		1e-08	20	0.0214
202610	0.139	0.234	0.09	0.124	0.169	0.368	unfolded	100	1	three_epoch	sweep	0.05		1e-08	20	0.0652
202610	0.177	0.215	0.107	0.164	0.236	0.283	unfolded	100	1	three_epoch	neutral	0		1e-09	20	0.0159
202610	0.143	0.241	0.096	0.134	0.184	0.347	unfolded	100	1	three_epoch	sweep	0.01		1e-09	20	0.0394
202610	0.0645	0.352	0.057	0.067	0.077	0.43	unfolded	100	1	three_epoch	sweep	0.05		1e-09	20	8.74
202610	0.187	0.214	0.113	0.178	0.259	0.245	unfolded	100	1	two_epoch	neutral	0		1e-08	20	0.011
202610	0.167	0.219	0.106	0.153	0.217	0.289	unfolded	100	1	two_epoch	sweep	0.01		1e-08	20	0.0199
202610	0.135	0.252	0.091	0.123	0.165	0.374	unfolded	100	1	two_epoch	sweep	0.05		1e-08	20	0.0633
202610	0.179	0.215	0.107	0.16	0.234	0.285	unfolded	100	1	two_epoch	neutral	0		1e-09	20	0.016
202610	0.152	0.233	0.098	0.138	0.19	0.33	unfolded	100	1	two_epoch	sweep	0.01		1e-09	20	0.0346
202610	0.0731	0.336	0.057	0.067	0.08	0.44	unfolded	100	1	two_epoch	sweep	0.05		1e-09	20	8.82
202610	0.188	0.21	0.114	0.173	0.251	0.249	unfolded	100	3	three_epoch	neutral	0		1e-08	20	0.0118
202610	0.182	0.211	0.11	0.167	0.243	0.273	unfolded	100	3	three_epoch	sweep	0.01		1e-08	20	0.0144
202610	0.169	0.219	0.103	0.153	0.22	0.31	unfolded	100	3	three_epoch	sweep	0.05		1e-08	20	0.0216
202610	0.173	0.219	0.109	0.161	0.23	0.279	unfolded	100	3	three_epoch	neutral	0		1e-09	20	0.0162
202610	0.169	0.216	0.105	0.154	0.22	0.301	unfolded	100	3	three_epoch	sweep	0.01		1e-09	20	0.02
202610	0.0756	0.306	0.061	0.072	0.086	0.448	unfolded	100	3	three_epoch	sweep	0.05		1e-09	20	4.78
202610	0.183	0.211	0.113	0.17	0.246	0.255	unfolded	100	3	two_epoch	neutral	0		1e-08	20	0.0127
202610	0.181	0.213	0.109	0.166	0.24	0.274	unfolded	100	3	two_epoch	sweep	0.01		1e-08	20	0.0146
202610	0.168	0.217	0.105	0.155	0.222	0.299	unfolded	100	3	two_epoch	sweep	0.05		1e-08	20	0.0202
202610	0.172	0.219	0.109	0.159	0.227	0.279	unfolded	100	3	two_epoch	neutral	0		1e-09	20	0.0164
202610	0.166	0.217	0.103	0.15	0.213	0.313	unfolded	100	3	two_epoch	sweep	0.01		1e-09	20	0.0237
202610	0.107	0.268	0.077	0.098	0.125	0.423	unfolded	100	3	two_epoch	sweep	0.05		1e-09	20	0.316
202610	0.178	0.216	0.111	0.166	0.237	0.265	unfolded	100	5	three_epoch	neutral	0		1e-08	20	0.0139
202610	0.188	0.206	0.111	0.169	0.248	0.262	unfolded	100	5	three_epoch	sweep	0.01		1e-08	20	0.0132
202610	0.174	0.216	0.106	0.157	0.227	0.294	unfolded	100	5	three_epoch	sweep	0.05		1e-08	20	0.0189
202610	0.181	0.213	0.11	0.165	0.241	0.272	unfolded	100	5	three_epoch	neutral	0		1e-09	20	0.0151
202610	0.171	0.218	0.106	0.158	0.226	0.294	unfolded	100	5	three_epoch	sweep	0.01		1e-09	20	0.0186
202610	0.117	0.263	0.081	0.106	0.138	0.403	unfolded	100	5	three_epoch	sweep	0.05		1e-09	20	0.185
202610	0.181	0.216	0.111	0.168	0.242	0.267	unfolded	100	5	two_epoch	neutral	0		1e-08	20	0.0136
202610	0.187	0.207	0.111	0.168	0.248	0.265	unfolded	100	5	two_epoch	sweep	0.01		1e-08	20	0.0137
202610	0.176	0.215	0.106	0.158	0.229	0.293	unfolded	100	5	two_epoch	sweep	0.05		1e-08	20	0.0183
202610	0.181	0.211	0.11	0.166	0.241	0.273	unfolded	100	5	two_epoch	neutral	0		1e-09	20	0.0148
202610	0.171	0.217	0.106	0.157	0.224	0.291	unfolded	100	5	two_epoch	sweep	0.01		1e-09	20	0.0187
202610	0.121	0.255	0.083	0.109	0.143	0.412	unfolded	100	5	two_epoch	sweep	0.05		1e-09	20	0.139
202610	0.184	0.215	0.111	0.169	0.244	0.263	unfolded	1000	1	three_epoch	neutral	0		1e-08	20	0.0131
202610	0.178	0.21	0.106	0.158	0.229	0.296	unfolded	1000	1	three_epoch	sweep	0.01		1e-08	20	0.0174
202610	0.158	0.227	0.099	0.143	0.203	0.33	unfolded	1000	1	three_epoch	sweep	0.05		1e-08	20	0.03
202610	0.177	0.219	0.107	0.16	0.229	0.28	unfolded	1000	1	three_epoch	neutral	0		1e-09	20	0.0168
202610	0.154	0.233	0.101	0.143	0.199	0.31	unfolded	1000	1	three_epoch	sweep	0.01		1e-09	20	0.0281
202610	0.0935	0.334	0.081	0.102	0.126	0.39	unfolded	1000	1	three_epoch	sweep	0.05		1e-09	20	0.177
202610	0.183	0.22	0.111	0.171	0.246	0.267	unfolded	1000	1	two_epoch	neutral	0		1e-08	20	0.0132
202610	0.182	0.21	0.106	0.16	0.236	0.297	unfolded	1000	1	two_epoch	sweep	0.01		1e-08	20	0.017
202610	0.159	0.23	0.101	0.147	0.207	0.324	unfolded	1000	1	two_epoch	sweep	0.05		1e-08	20	0.0257
202610	0.176	0.219	0.107	0.16	0.229	0.28	unfolded	1000	1	two_epoch	neutral	0		1e-09	20	0.0164
202610	0.174	0.211	0.105	0.154	0.224	0.298	unfolded	1000	1	two_epoch	sweep	0.01		1e-09	20	0.0194
202610	0.136	0.247	0.092	0.131	0.181	0.363	unfolded	1000	1	two_epoch	sweep	0.05		1e-09	20	0.0458
202610	0.183	0.21	0.111	0.168	0.243	0.265	unfolded	1000	3	three_epoch	neutral	0		1e-08	20	0.0137
202610	0.177	0.215	0.11	0.165	0.237	0.272	unfolded	1000	3	three_epoch	sweep	0.01		1e-08	20	0.0147
202610	0.184	0.203	0.106	0.161	0.236	0.289	unfolded	1000	3	three_epoch	sweep	0.05		1e-08	20	0.0175
202610	0.173	0.223	0.109	0.162	0.232	0.276	unfolded	1000	3	three_epoch	neutral	0		1e-09	20	0.0157
202610	0.172	0.213	0.105	0.154	0.223	0.303	unfolded	1000	3	three_epoch	sweep	0.01		1e-09	20	0.0208
202610	0.128	0.247	0.085	0.112	0.151	0.383	unfolded	1000	3	three_epoch	sweep	0.05		1e-09	20	0.12
202610	0.178	0.212	0.11	0.166	0.236	0.268	unfolded	1000	3	two_epoch	neutral	0		1e-08	20	0.0145
202610	0.179	0.214	0.11	0.166	0.24	0.271	unfolded	1000	3	two_epoch	sweep	0.01		1e-08	20	0.0144
202610	0.182	0.205	0.107	0.16	0.234	0.284	unfolded	1000	3	two_epoch	sweep	0.05		1e-08	20	0.0176
202610	0.18	0.218	0.11	0.165	0.239	0.27	unfolded	1000	3	two_epoch	neutral	0		1e-09	20	0.0151
202610	0.173	0.215	0.105	0.156	0.224	0.297	unfolded	1000	3	two_epoch	sweep	0.01		1e-09	20	0.0194
202610	0.162	0.216	0.096	0.139	0.2	0.347	unfolded	1000	3	two_epoch	sweep	0.05		1e-09	20	0.036
202610	0.183	0.211	0.111	0.167	0.244	0.267	unfolded	1000	5	three_epoch	neutral	0		1e-08	20	0.0141
202610	0.178	0.215	0.109	0.164	0.238	0.278	unfolded	1000	5	three_epoch	sweep	0.01		1e-08	20	0.0153
202610	0.179	0.212	0.108	0.162	0.234	0.283	unfolded	1000	5	three_epoch	sweep	0.05		1e-08	20	0.0167
202610	0.183	0.21	0.109	0.166	0.24	0.272	unfolded	1000	5	three_epoch	neutral	0		1e-09	20	0.0149
202610	0.18	0.208	0.107	0.162	0.235	0.285	unfolded	1000	5	three_epoch	sweep	0.01		1e-09	20	0.0168
202610	0.138	0.246	0.091	0.126	0.171	0.371	unfolded	1000	5	three_epoch	sweep	0.05		1e-09	20	0.0612
202610	0.182	0.211	0.11	0.167	0.242	0.268	unfolded	1000	5	two_epoch	neutral	0		1e-08	20	0.0144
202610	0.178	0.215	0.109	0.164	0.238	0.278	unfolded	1000	5	two_epoch	sweep	0.01		1e-08	20	0.0154
202610	0.179	0.213	0.107	0.162	0.235	0.288	unfolded	1000	5	two_epoch	sweep	0.05		1e-08	20	0.017
202610	0.185	0.209	0.11	0.167	0.243	0.272	unfolded	1000	5	two_epoch	neutral	0		1e-09	20	0.0145
202610	0.179	0.209	0.107	0.16	0.232	0.286	unfolded	1000	5	two_epoch	sweep	0.01		1e-09	20	0.0174
202610	0.156	0.221	0.097	0.138	0.193	0.348	unfolded	1000	5	two_epoch	sweep	0.05		1e-09	20	0.035
recurrent	0.189	0.207	0.11	0.165	0.244	0.271	folded	100	5	three_epoch	recurrent	0.00032	0.003125	1e-08	20	0.0151
recurrent	0.178	0.214	0.109	0.164	0.236	0.275	folded	100	5	three_epoch	recurrent	0.001	0.001	1e-08	20	0.0153
recurrent	0.183	0.21	0.11	0.167	0.241	0.27	folded	100	5	three_epoch	recurrent	0.0032	0.0003125	1e-08	20	0.0141
recurrent	0.187	0.204	0.109	0.166	0.243	0.274	folded	100	5	three_epoch	recurrent	0.01	0.0001	1e-08	20	0.0148
recurrent	0.184	0.206	0.111	0.168	0.244	0.265	folded	100	5	three_epoch	recurrent	0.05	2e-05	1e-08	20	0.0138
recurrent	0.193	0.202	0.113	0.176	0.258	0.252	folded	100	5	three_epoch	recurrent	0.00032	0.003125	1e-09	20	0.0116
recurrent	0.182	0.209	0.11	0.166	0.241	0.272	folded	100	5	three_epoch	recurrent	0.001	0.001	1e-09	20	0.0146
recurrent	0.179	0.215	0.111	0.166	0.239	0.264	folded	100	5	three_epoch	recurrent	0.0032	0.0003125	1e-09	20	0.014
recurrent	0.19	0.202	0.112	0.174	0.255	0.259	folded	100	5	three_epoch	recurrent	0.01	0.0001	1e-09	20	0.0123
recurrent	0.19	0.205	0.112	0.172	0.252	0.259	folded	100	5	three_epoch	recurrent	0.05	2e-05	1e-09	20	0.0126
recurrent	0.188	0.207	0.11	0.165	0.241	0.271	folded	100	5	two_epoch	recurrent	0.00032	0.003125	1e-08	20	0.0151
recurrent	0.178	0.213	0.109	0.164	0.236	0.275	folded	100	5	two_epoch	recurrent	0.001	0.001	1e-08	20	0.0154
recurrent	0.185	0.209	0.11	0.168	0.244	0.271	folded	100	5	two_epoch	recurrent	0.0032	0.0003125	1e-08	20	0.0142
recurrent	0.186	0.205	0.109	0.167	0.243	0.276	folded	100	5	two_epoch	recurrent	0.01	0.0001	1e-08	20	0.0148
recurrent	0.183	0.205	0.111	0.167	0.242	0.265	folded	100	5	two_epoch	recurrent	0.05	2e-05	1e-08	20	0.014
recurrent	0.191	0.203	0.112	0.173	0.253	0.256	folded	100	5	two_epoch	recurrent	0.00032	0.003125	1e-09	20	0.0124
recurrent	0.184	0.206	0.109	0.166	0.243	0.278	folded	100	5	two_epoch	recurrent	0.001	0.001	1e-09	20	0.0148
recurrent	0.181	0.213	0.112	0.168	0.242	0.26	folded	100	5	two_epoch	recurrent	0.0032	0.0003125	1e-09	20	0.0135
recurrent	0.19	0.207	0.111	0.171	0.252	0.263	folded	100	5	two_epoch	recurrent	0.01	0.0001	1e-09	20	0.013
recurrent	0.188	0.203	0.112	0.173	0.25	0.254	folded	100	5	two_epoch	recurrent	0.05	2e-05	1e-09	20	0.0121
recurrent	0.183	0.207	0.109	0.167	0.243	0.275	folded	1000	5	three_epoch	recurrent	0.00032	0.003125	1e-08	20	0.0145
recurrent	0.183	0.21	0.11	0.166	0.24	0.273	folded	1000	5	three_epoch	recurrent	0.001	0.001	1e-08	20	0.0146
recurrent	0.182	0.208	0.109	0.165	0.241	0.277	folded	1000	5	three_epoch	recurrent	0.0032	0.0003125	1e-08	20	0.0152
recurrent	0.186	0.205	0.109	0.168	0.245	0.275	folded	1000	5	three_epoch	recurrent	0.01	0.0001	1e-08	20	0.0143
recurrent	0.182	0.21	0.11	0.166	0.24	0.273	folded	1000	5	three_epoch	recurrent	0.05	2e-05	1e-08	20	0.015
recurrent	0.19	0.206	0.112	0.172	0.252	0.26	folded	1000	5	three_epoch	recurrent	0.00032	0.003125	1e-09	20	0.0127
recurrent	0.179	0.21	0.107	0.163	0.236	0.286	folded	1000	5	three_epoch	recurrent	0.001	0.001	1e-09	20	0.0164
recurrent	0.178	0.213	0.109	0.164	0.236	0.275	folded	1000	5	three_epoch	recurrent	0.0032	0.0003125	1e-09	20	0.0154
recurrent	0.18	0.214	0.11	0.166	0.241	0.27	folded	1000	5	three_epoch	recurrent	0.01	0.0001	1e-09	20	0.0145
recurrent	0.182	0.208	0.109	0.165	0.242	0.279	folded	1000	5	three_epoch	recurrent	0.05	2e-05	1e-09	20	0.0152
recurrent	0.182	0.21	0.11	0.167	0.242	0.273	folded	1000	5	two_epoch	recurrent	0.00032	0.003125	1e-08	20	0.0145
recurrent	0.183	0.21	0.109	0.166	0.24	0.274	folded	1000	5	two_epoch	recurrent	0.001	0.001	1e-08	20	0.0146
recurrent	0.183	0.21	0.108	0.164	0.24	0.28	folded	1000	5	two_epoch	recurrent	0.0032	0.0003125	1e-08	20	0.0155
recurrent	0.186	0.206	0.11	0.168	0.246	0.273	folded	1000	5	two_epoch	recurrent	0.01	0.0001	1e-08	20	0.0141
recurrent	0.183	0.209	0.11	0.167	0.243	0.272	folded	1000	5	two_epoch	recurrent	0.05	2e-05	1e-08	20	0.0147
recurrent	0.187	0.206	0.112	0.172	0.251	0.259	folded	1000	5	two_epoch	recurrent	0.00032	0.003125	1e-09	20	0.0128
recurrent	0.179	0.209	0.108	0.163	0.237	0.284	folded	1000	5	two_epoch	recurrent	0.001	0.001	1e-09	20	0.0163
recurrent	0.179	0.213	0.109	0.164	0.237	0.274	folded	1000	5	two_epoch	recurrent	0.0032	0.0003125	1e-09	20	0.0152
recurrent	0.183	0.212	0.11	0.168	0.244	0.268	folded	1000	5	two_epoch	recurrent	0.01	0.0001	1e-09	20	0.0138
recurrent	0.184	0.206	0.109	0.167	0.242	0.277	folded	1000	5	two_epoch	recurrent	0.05	2e-05	1e-09	20	0.0146
recurrent	0.185	0.208	0.108	0.163	0.24	0.281	unfolded	100	5	three_epoch	recurrent	0.00032	0.003125	1e-08	20	0.0157
recurrent	0.177	0.216	0.108	0.162	0.235	0.283	unfolded	100	5	three_epoch	recurrent	0.001	0.001	1e-08	20	0.0166
recurrent	0.185	0.209	0.11	0.169	0.246	0.269	unfolded	100	5	three_epoch	recurrent	0.0032	0.0003125	1e-08	20	0.0138
recurrent	0.191	0.204	0.11	0.169	0.249	0.274	unfolded	100	5	three_epoch	recurrent	0.01	0.0001	1e-08	20	0.0143
recurrent	0.187	0.205	0.11	0.167	0.245	0.269	unfolded	100	5	three_epoch	recurrent	0.05	2e-05	1e-08	20	0.0142
recurrent	0.191	0.204	0.113	0.174	0.254	0.255	unfolded	100	5	three_epoch	recurrent	0.00032	0.003125	1e-09	20	0.0121
recurrent	0.183	0.207	0.108	0.165	0.241	0.28	unfolded	100	5	three_epoch	recurrent	0.001	0.001	1e-09	20	0.0153
recurrent	0.18	0.216	0.112	0.167	0.241	0.26	unfolded	100	5	three_epoch	recurrent	0.0032	0.0003125	1e-09	20	0.0134
recurrent	0.19	0.207	0.112	0.172	0.254	0.259	unfolded	100	5	three_epoch	recurrent	0.01	0.0001	1e-09	20	0.0127
recurrent	0.187	0.206	0.11	0.169	0.248	0.268	unfolded	100	5	three_epoch	recurrent	0.05	2e-05	1e-09	20	0.0139
recurrent	0.184	0.207	0.108	0.163	0.239	0.282	unfolded	100	5	two_epoch	recurrent	0.00032	0.003125	1e-08	20	0.0161
recurrent	0.176	0.218	0.108	0.161	0.234	0.281	unfolded	100	5	two_epoch	recurrent	0.001	0.001	1e-08	20	0.0165
recurrent	0.187	0.208	0.11	0.169	0.247	0.269	unfolded	100	5	two_epoch	recurrent	0.0032	0.0003125	1e-08	20	0.0139
recurrent	0.191	0.204	0.109	0.168	0.249	0.273	unfolded	100	5	two_epoch	recurrent	0.01	0.0001	1e-08	20	0.0144
recurrent	0.189	0.202	0.111	0.169	0.249	0.264	unfolded	100	5	two_epoch	recurrent	0.05	2e-05	1e-08	20	0.0133
recurrent	0.191	0.205	0.113	0.173	0.254	0.254	unfolded	100	5	two_epoch	recurrent	0.00032	0.003125	1e-09	20	0.0122
recurrent	0.184	0.207	0.109	0.166	0.244	0.277	unfolded	100	5	two_epoch	recurrent	0.001	0.001	1e-09	20	0.015
recurrent	0.182	0.215	0.112	0.168	0.242	0.259	unfolded	100	5	two_epoch	recurrent	0.0032	0.0003125	1e-09	20	0.0132
recurrent	0.189	0.206	0.111	0.172	0.252	0.262	unfolded	100	5	two_epoch	recurrent	0.01	0.0001	1e-09	20	0.0128
recurrent	0.183	0.206	0.11	0.168	0.244	0.271	unfolded	100	5	two_epoch	recurrent	0.05	2e-05	1e-09	20	0.014
recurrent	0.181	0.21	0.109	0.165	0.238	0.276	unfolded	1000	5	three_epoch	recurrent	0.00032	0.003125	1e-08	20	0.015
recurrent	0.182	0.211	0.109	0.165	0.241	0.276	unfolded	1000	5	three_epoch	recurrent	0.001	0.001	1e-08	20	0.015
recurrent	0.182	0.21	0.109	0.166	0.242	0.278	unfolded	1000	5	three_epoch	recurrent	0.0032	0.0003125	1e-08	20	0.0151
recurrent	0.187	0.205	0.11	0.169	0.246	0.271	unfolded	1000	5	three_epoch	recurrent	0.01	0.0001	1e-08	20	0.0139
recurrent	0.184	0.21	0.11	0.168	0.244	0.27	unfolded	1000	5	three_epoch	recurrent	0.05	2e-05	1e-08	20	0.0144
recurrent	0.186	0.211	0.112	0.171	0.249	0.26	unfolded	1000	5	three_epoch	recurrent	0.00032	0.003125	1e-09	20	0.0128
recurrent	0.178	0.211	0.107	0.161	0.235	0.287	unfolded	1000	5	three_epoch	recurrent	0.001	0.001	1e-09	20	0.0166
recurrent	0.176	0.219	0.109	0.162	0.234	0.275	unfolded	1000	5	three_epoch	recurrent	0.0032	0.0003125	1e-09	20	0.0155
recurrent	0.179	0.215	0.11	0.166	0.239	0.27	unfolded	1000	5	three_epoch	recurrent	0.01	0.0001	1e-09	20	0.0145
recurrent	0.179	0.209	0.108	0.164	0.236	0.283	unfolded	1000	5	three_epoch	recurrent	0.05	2e-05	1e-09	20	0.016
recurrent	0.18	0.213	0.109	0.164	0.237	0.277	unfolded	1000	5	two_epoch	recurrent	0.00032	0.003125	1e-08	20	0.0151
recurrent	0.182	0.212	0.109	0.165	0.24	0.276	unfolded	1000	5	two_epoch	recurrent	0.001	0.001	1e-08	20	0.0151
recurrent	0.182	0.21	0.109	0.165	0.239	0.279	unfolded	1000	5	two_epoch	recurrent	0.0032	0.0003125	1e-08	20	0.0156
recurrent	0.186	0.206	0.11	0.168	0.246	0.27	unfolded	1000	5	two_epoch	recurrent	0.01	0.0001	1e-08	20	0.0141
recurrent	0.184	0.21	0.11	0.167	0.244	0.269	unfolded	1000	5	two_epoch	recurrent	0.05	2e-05	1e-08	20	0.0143
recurrent	0.187	0.211	0.112	0.172	0.249	0.26	unfolded	1000	5	two_epoch	recurrent	0.00032	0.003125	1e-09	20	0.0127
recurrent	0.179	0.211	0.107	0.162	0.235	0.287	unfolded	1000	5	two_epoch	recurrent	0.001	0.001	1e-09	20	0.0164
recurrent	0.177	0.218	0.109	0.164	0.235	0.275	unfolded	1000	5	two_epoch	recurrent	0.0032	0.0003125	1e-09	20	0.0155
recurrent	0.18	0.213	0.11	0.168	0.242	0.268	unfolded	1000	5	two_epoch	recurrent	0.01	0.0001	1e-09	20	0.0139
recurrent	0.18	0.209	0.108	0.164	0.239	0.282	unfolded	1000	5	two_epoch	recurrent	0.05	2e-05	1e-09	20	0.0159

### Sheet: TableS8_lrt_one_vs_two_epoch
window	rec	replicates	median_delta_ll	not_converged	p_lt_0.05
+/- 1 Mb	1e-08	20	0.77	0	2
+/- 1 Mb	1e-09	20	2.36	0	9
+/- 3 Mb	1e-08	20	0.671	0	2
+/- 3 Mb	1e-09	20	7.62	0	17
+/- 5 Mb	1e-08	20	0.73	0	1
+/- 5 Mb	1e-09	20	9.87	0	20

### Sheet: TableS9_recurrent_fixations
ben_s	rec	fixations	median_sojourn	median_origin
0.00032	1e-08	1010	23359.5	35830
0.001	1e-08	1147	13073	43926
0.0032	1e-08	1265	5724	46827
0.01	1e-08	1309	2316	51615
0.05	1e-08	1323	600	50908
0.00032	1e-09	981	22519	38503
0.001	1e-09	1062	13097	44773.5
0.0032	1e-09	1158	5739	50987
0.01	1e-09	1332	2331	53690
0.05	1e-09	1260	601	48739

### Sheet: TableS10_snp_counts
kind	ben_s	benfrac	rec	fold	n	d	reps	syn_snps	nonsyn_snps
neutral	0		1e-08	folded	100	1	20	3598 [3568-3648]	634 [624-671]
neutral	0		1e-09	folded	100	1	20	3372 [3333-3461]	600 [596-616]
neutral	0		1e-08	folded	100	3	20	10782 [10654-10873]	1936 [1863-1955]
neutral	0		1e-09	folded	100	3	20	10126 [10070-10250]	1846 [1796-1876]
neutral	0		1e-08	folded	100	5	20	17986 [17814-18101]	3202 [3157-3240]
neutral	0		1e-09	folded	100	5	20	16916 [16800-17197]	3056 [2990-3099]
neutral	0		1e-08	folded	1000	1	20	5252 [5124-5323]	1130 [1102-1152]
neutral	0		1e-09	folded	1000	1	20	4973 [4901-5111]	1078 [1049-1103]
neutral	0		1e-08	folded	1000	3	20	15618 [15491-15813]	3350 [3310-3384]
neutral	0		1e-09	folded	1000	3	20	15002 [14804-15118]	3262 [3208-3304]
neutral	0		1e-08	folded	1000	5	20	26003 [25838-26308]	5590 [5556-5634]
neutral	0		1e-09	folded	1000	5	20	25042 [24833-25233]	5446 [5407-5498]
neutral	0		1e-08	unfolded	100	1	20	3598 [3568-3648]	634 [624-671]
neutral	0		1e-09	unfolded	100	1	20	3372 [3333-3461]	600 [596-616]
neutral	0		1e-08	unfolded	100	3	20	10782 [10654-10873]	1936 [1863-1955]
neutral	0		1e-09	unfolded	100	3	20	10126 [10070-10250]	1846 [1796-1876]
neutral	0		1e-08	unfolded	100	5	20	17986 [17814-18101]	3202 [3157-3240]
neutral	0		1e-09	unfolded	100	5	20	16916 [16800-17197]	3056 [2990-3099]
neutral	0		1e-08	unfolded	1000	1	20	5252 [5124-5323]	1130 [1102-1152]
neutral	0		1e-09	unfolded	1000	1	20	4973 [4901-5111]	1078 [1049-1103]
neutral	0		1e-08	unfolded	1000	3	20	15618 [15491-15813]	3350 [3310-3384]
neutral	0		1e-09	unfolded	1000	3	20	15002 [14804-15118]	3262 [3208-3304]
neutral	0		1e-08	unfolded	1000	5	20	26003 [25838-26308]	5590 [5556-5634]
neutral	0		1e-09	unfolded	1000	5	20	25042 [24833-25233]	5446 [5407-5498]
recurrent	0.00032	0.003125	1e-08	folded	100	5	20	18034 [17920-18129]	3204 [3144-3227]
recurrent	0.001	0.001	1e-08	folded	100	5	20	18197 [17985-18361]	3206 [3171-3233]
recurrent	0.0032	0.0003125	1e-08	folded	100	5	20	18085 [17942-18227]	3196 [3178-3224]
recurrent	0.01	0.0001	1e-08	folded	100	5	20	17971 [17841-18170]	3150 [3111-3194]
recurrent	0.05	2e-05	1e-08	folded	100	5	20	17798 [17682-18064]	3167 [3120-3201]
recurrent	0.00032	0.003125	1e-09	folded	100	5	20	16990 [16832-17139]	3075 [3055-3137]
recurrent	0.001	0.001	1e-09	folded	100	5	20	16844 [16718-17040]	2982 [2958-3054]
recurrent	0.0032	0.0003125	1e-09	folded	100	5	20	16562 [16422-16836]	3052 [3008-3088]
recurrent	0.01	0.0001	1e-09	folded	100	5	20	16250 [16020-16392]	2938 [2902-3028]
recurrent	0.05	2e-05	1e-09	folded	100	5	20	15538 [15287-15767]	2862 [2810-2941]
recurrent	0.00032	0.003125	1e-08	folded	1000	5	20	26209 [26038-26378]	5597 [5550-5652]
recurrent	0.001	0.001	1e-08	folded	1000	5	20	26354 [26158-26619]	5654 [5528-5700]
recurrent	0.0032	0.0003125	1e-08	folded	1000	5	20	26220 [26039-26414]	5612 [5548-5672]
recurrent	0.01	0.0001	1e-08	folded	1000	5	20	26218 [25982-26447]	5571 [5490-5676]
recurrent	0.05	2e-05	1e-08	folded	1000	5	20	26007 [25847-26257]	5574 [5537-5633]
recurrent	0.00032	0.003125	1e-09	folded	1000	5	20	25206 [24840-25286]	5490 [5435-5564]
recurrent	0.001	0.001	1e-09	folded	1000	5	20	24941 [24735-25146]	5381 [5341-5443]
recurrent	0.0032	0.0003125	1e-09	folded	1000	5	20	24675 [24510-24897]	5422 [5376-5522]
recurrent	0.01	0.0001	1e-09	folded	1000	5	20	24398 [24078-24522]	5344 [5306-5452]
recurrent	0.05	2e-05	1e-09	folded	1000	5	20	23596 [23396-23926]	5234 [5162-5332]
recurrent	0.00032	0.003125	1e-08	unfolded	100	5	20	18034 [17920-18129]	3204 [3144-3227]
recurrent	0.001	0.001	1e-08	unfolded	100	5	20	18197 [17985-18361]	3206 [3171-3233]
recurrent	0.0032	0.0003125	1e-08	unfolded	100	5	20	18085 [17942-18227]	3196 [3178-3224]
recurrent	0.01	0.0001	1e-08	unfolded	100	5	20	17971 [17841-18170]	3150 [3111-3194]
recurrent	0.05	2e-05	1e-08	unfolded	100	5	20	17798 [17682-18064]	3167 [3120-3201]
recurrent	0.00032	0.003125	1e-09	unfolded	100	5	20	16990 [16832-17139]	3075 [3055-3137]
recurrent	0.001	0.001	1e-09	unfolded	100	5	20	16844 [16718-17040]	2982 [2958-3054]
recurrent	0.0032	0.0003125	1e-09	unfolded	100	5	20	16562 [16422-16836]	3052 [3008-3088]
recurrent	0.01	0.0001	1e-09	unfolded	100	5	20	16250 [16020-16392]	2938 [2902-3028]
recurrent	0.05	2e-05	1e-09	unfolded	100	5	20	15538 [15287-15767]	2862 [2810-2941]
recurrent	0.00032	0.003125	1e-08	unfolded	1000	5	20	26209 [26038-26378]	5597 [5550-5652]
recurrent	0.001	0.001	1e-08	unfolded	1000	5	20	26354 [26158-26619]	5654 [5528-5700]
recurrent	0.0032	0.0003125	1e-08	unfolded	1000	5	20	26220 [26039-26414]	5612 [5548-5672]
recurrent	0.01	0.0001	1e-08	unfolded	1000	5	20	26218 [25982-26447]	5571 [5490-5676]
recurrent	0.05	2e-05	1e-08	unfolded	1000	5	20	26007 [25847-26257]	5574 [5537-5633]
recurrent	0.00032	0.003125	1e-09	unfolded	1000	5	20	25206 [24840-25286]	5490 [5435-5564]
recurrent	0.001	0.001	1e-09	unfolded	1000	5	20	24941 [24735-25146]	5381 [5341-5443]
recurrent	0.0032	0.0003125	1e-09	unfolded	1000	5	20	24675 [24510-24897]	5422 [5376-5522]
recurrent	0.01	0.0001	1e-09	unfolded	1000	5	20	24398 [24078-24522]	5344 [5306-5452]
recurrent	0.05	2e-05	1e-09	unfolded	1000	5	20	23596 [23396-23926]	5234 [5162-5332]
sweep	0.01		1e-08	folded	100	1	20	3396 [3310-3444]	604 [570-617]
sweep	0.05		1e-08	folded	100	1	20	2954 [2903-3002]	523 [503-535]
sweep	0.01		1e-09	folded	100	1	20	2389 [2320-2450]	451 [440-462]
sweep	0.05		1e-09	folded	100	1	20	1554 [1508-1610]	291 [279-320]
sweep	0.01		1e-08	folded	100	3	20	10647 [10366-10796]	1880 [1856-1898]
sweep	0.05		1e-08	folded	100	3	20	10098 [10018-10158]	1752 [1723-1786]
sweep	0.01		1e-09	folded	100	3	20	8556 [8400-8667]	1576 [1537-1602]
sweep	0.05		1e-09	folded	100	3	20	6358 [6286-6466]	1151 [1125-1180]
sweep	0.01		1e-08	folded	100	5	20	17855 [17678-17992]	3168 [3110-3210]
sweep	0.05		1e-08	folded	100	5	20	17205 [17080-17427]	3046 [2985-3070]
sweep	0.01		1e-09	folded	100	5	20	15206 [15022-15365]	2761 [2713-2824]
sweep	0.05		1e-09	folded	100	5	20	12030 [11969-12101]	2125 [2106-2192]
sweep	0.01		1e-08	folded	1000	1	20	5020 [4870-5106]	1052 [1039-1094]
sweep	0.05		1e-08	folded	1000	1	20	4516 [4419-4608]	980 [963-992]
sweep	0.01		1e-09	folded	1000	1	20	3934 [3869-4055]	920 [908-933]
sweep	0.05		1e-09	folded	1000	1	20	3032 [2950-3084]	716 [695-742]
sweep	0.01		1e-08	folded	1000	3	20	15538 [15246-15814]	3313 [3280-3358]
sweep	0.05		1e-08	folded	1000	3	20	14792 [14719-14942]	3155 [3101-3236]
sweep	0.01		1e-09	folded	1000	3	20	13378 [13130-13562]	2970 [2943-3025]
sweep	0.05		1e-09	folded	1000	3	20	10872 [10797-10966]	2464 [2426-2516]
sweep	0.01		1e-08	folded	1000	5	20	26177 [25877-26241]	5572 [5525-5622]
sweep	0.05		1e-08	folded	1000	5	20	25152 [25024-25352]	5396 [5304-5471]
sweep	0.01		1e-09	folded	1000	5	20	23152 [22949-23406]	5132 [5070-5197]
sweep	0.05		1e-09	folded	1000	5	20	19539 [19483-19759]	4340 [4300-4395]
sweep	0.01		1e-08	unfolded	100	1	20	3396 [3310-3444]	604 [570-617]
sweep	0.05		1e-08	unfolded	100	1	20	2954 [2903-3002]	523 [503-535]
sweep	0.01		1e-09	unfolded	100	1	20	2389 [2320-2450]	451 [440-462]
sweep	0.05		1e-09	unfolded	100	1	20	1554 [1508-1610]	291 [279-320]
sweep	0.01		1e-08	unfolded	100	3	20	10647 [10366-10796]	1880 [1856-1898]
sweep	0.05		1e-08	unfolded	100	3	20	10098 [10018-10158]	1752 [1723-1786]
sweep	0.01		1e-09	unfolded	100	3	20	8556 [8400-8667]	1576 [1537-1602]
sweep	0.05		1e-09	unfolded	100	3	20	6358 [6286-6466]	1151 [1125-1180]
sweep	0.01		1e-08	unfolded	100	5	20	17855 [17678-17992]	3168 [3110-3210]
sweep	0.05		1e-08	unfolded	100	5	20	17205 [17080-17427]	3046 [2985-3070]
sweep	0.01		1e-09	unfolded	100	5	20	15206 [15022-15365]	2761 [2713-2824]
sweep	0.05		1e-09	unfolded	100	5	20	12030 [11969-12101]	2125 [2106-2192]
sweep	0.01		1e-08	unfolded	1000	1	20	5020 [4870-5106]	1052 [1039-1094]
sweep	0.05		1e-08	unfolded	1000	1	20	4516 [4419-4608]	980 [963-992]
sweep	0.01		1e-09	unfolded	1000	1	20	3934 [3869-4055]	920 [908-933]
sweep	0.05		1e-09	unfolded	1000	1	20	3032 [2950-3084]	716 [695-742]
sweep	0.01		1e-08	unfolded	1000	3	20	15538 [15246-15814]	3313 [3280-3358]
sweep	0.05		1e-08	unfolded	1000	3	20	14792 [14719-14942]	3155 [3101-3236]
sweep	0.01		1e-09	unfolded	1000	3	20	13378 [13130-13562]	2970 [2943-3025]
sweep	0.05		1e-09	unfolded	1000	3	20	10872 [10797-10966]	2464 [2426-2516]
sweep	0.01		1e-08	unfolded	1000	5	20	26177 [25877-26241]	5572 [5525-5622]
sweep	0.05		1e-08	unfolded	1000	5	20	25152 [25024-25352]	5396 [5304-5471]
sweep	0.01		1e-09	unfolded	1000	5	20	23152 [22949-23406]	5132 [5070-5197]
sweep	0.05		1e-09	unfolded	1000	5	20	19539 [19483-19759]	4340 [4300-4395]
